# Adaptive Wheel Exercise for Mouse Models of Parkinson’s Disease

**DOI:** 10.1101/2024.06.19.598025

**Authors:** Henry Skelton, Dayton Grogan, Amrutha Kotlure, Ken Berglund, Claire-Anne Gutekunst, Robert Gross

## Abstract

Exercise is widely studied as a therapy in mouse models of neurological disease. However, the established techniques for exercise in mice are not ideally suited toward motor deficient disease models, nor do they facilitate active measurement of neurophysiology with tethered assays. To address this, we developed an apparatus and technique for inducing exercise in mice without aversive stimuli, using a motorized wheel with closed-loop acceleration that tracks subject performance. We demonstrated the efficacy of this approach in the 6-hydroxydopamine mouse model of PD, including with single-unit electrophysiology. This approach should allow for exercise to be better studied as a dynamic, physiological intervention in neurological disease models.
