## Supplemental Table 1 for "Adaptive Wheel Exercise for Mouse Models of Parkinson’s Disease"

### Sheet: Sheet1
Wheel
Name	Description	Supplier	Part no.	Link	Price (per, USD)	Quantity	Price (total, USD)
Wheel	Comfort Wheel Giant 12 Inches	Kaytee	100079364	amazon.com/gp/product/B0010OR008	22.87	1	22.87
Motor	DC 24V 15RPM 70Kg.cm Self-Locking Worm Gear Motor with Encoder and Cable	uxcell	a17092900ux0371	amazon.com/gp/product/B0788CHH8Z	32.49	1	32.49
Base	HDPE (High Density polyethylene) Plastic Sheet 1/2" x 12" x 24”	Zeronic	051224BMU	amazon.com/gp/product/B07RWPJSS8	37.95	1	37.95
Backplate	Aluminum Sheet, 12 Inch x 12 Inch x 0.125 Inch	RMP	OL-400270-12x12	amazon.com/gp/product/B00HRHB5XA	14.99	1	14.99
Bearing	Flange shaft bearing, 8mm	Reliabot	RD129-F	amazon.com/gp/product/B083P3T4TM	9.99	1	9.99
Frontplate	Acrylic Sheet 1/8" x 18" x 24"	SIBE Polymers	n/a	amazon.com/gp/product/B01N32Y94A	21.47	1	21.47
Fender washers	Stainless Fender Washer, M6	sotoolstop	n/a	amazon.com/gp/product/B0CLK7NRYB	8.99	1	8.99
Interplate rods	Double end threaded rod, M6x180	uxcell	US-SA-AJD-217421	amazon.com/gp/product/B01MCVRFLN	8.99	1	8.99
Motor plate	Aluminum Sheet, 125" Thick x 6" Wide x 12" Long	K&S	83072	amazon.com/gp/product/B00GIO8C7K	15.01	1	15.01
Driveshaft	Carbon steel, linear rail 8mm x 300mm	Reliabot	IT-RD048	amazon.com/gp/product/B07DPF612G	16.99	1	9.99
Rails	Aluminum Extrusion, 2020 T Slot, 10x1000mm	BELLA BAYS	ISLBER210301007	amazon.com/gp/product/B08XXMKXK9	62.99	1	62.99
Motor Coupler	Flexible shaft coupling, 8mmx8mm	uxcell	a18060800ux0156	amazon.com/gp/product/B07G6PGCC9	17.99	1	17.99
Wheel Coupler	Flange coupler 8mm	daier	H420*4	amazon.com/gp/product/B08335MYGW	9.99	1	9.99
Bracket set	Aluminum Extrusion Profile Connector Set	QIJINTRID	‎1720-Silver-HK-24-FBA	amazon.com/gp/product/B09LTVQDYM	18.56	1	18.56
Plate brackets set	Aluminum Extrusion Profile Plate Connector Set	VICHSAMWY	n/a	amazon.com/gp/product/B0CL9M3P2V	16.99	1	16.99
Hex Nuts	Stainless Steel Hex Nuts Assortment Kit	VIGRUE	n/a	amazon.com/gp/product/B087R22HM2	15.99	1	15.99
T Nuts	M5 Sliding T Nuts	KOOTANS	SlidingNut20	amazon.com/gp/product/B07PQ13LCQ	14.59	1	14.59
Misc Hardware	M5 Hardware Kit	HELIFOUNER	n/a	amazon.com/gp/product/B0BMQ2YF4C	9.99	1	9.99
Total							349.83
Pi Controller
Raspberry Pi	Raspberry Pi 4 Model B 4GB	Raspberry Pi Foundation	CED-C1208-4GB	chicagodist.com/collections/raspberry-pi-6/products/raspberry-pi-4-model-b-4gb	55	1	55
Camera	Raspberry Pi HQ Camera	Raspberry Pi Foundation	CED-SC0261	chicagodist.com/products/raspberry-pi-hq-camera?src=raspberrypi	50	1	50
Lens	2.8mm CS Mount Lens	uxcell	a18071200ux0473	amazon.com/gp/product/B07JZ8TVX4	19.99	1	19.99
Mount	Height Adjustable camera mount	VideoSecu	MCB1W	amazon.com/gp/product/B000X23I22	19.99	1	19.99
Nut	1/4-20 Oval Nuts	Woodhaven	5760	amazon.com/gp/product/B002TWBJSE	9.99	1	9.99
Total							154.97
Electrophysiology Configuration
Camera	Blackfly S USB3, 0.4MP, IMX287 Color	TELEDYNE FLIR	BFS-U3-04S2C-CS	flir.com/products/blackfly-s-usb3/?model=BFS-U3-04S2C-CS	361	1	361
Microcontroller	Teensy 3.5	PJRC	TEENSY35	pjrc.com/store/teensy35.html	32.45	1	32.45
Shielding	Hardware Cloth - 36" x 10' 1/8 Inch	PS Direct Products		amazon.com/gp/product/B08GKYMXST	24.99	1	32.45
Electrophysiology Setup	Any, with digital inputs						n/a
Total							425.9
